# Seed fossil record of Solanaceae revisited

**DOI:** 10.1101/2025.07.03.662944

**Authors:** Rocío Deanna, Aleksej Vladimirovič Hvalj, Edoardo Martinetto, Sandra Knapp, Eva-Maria Sadowski, Steven Manchester, Abel Campos, Vincent Fernandez, Gloria E. Barboza, Hervé Sauquet, Ellen Dean, Tiina Särkinen, Franco Chiarini, Gabriel Bernardello, Stacey D. Smith

## Abstract

The fossil record for Solanaceae has a complex taxonomic history, with many species originally described in the family being subsequently shown to belong in other plant families. In this work, we present an in-depth analysis of the nightshade seed fossil record, which corresponds to the largest amount of fossil material for the family despite having relatively few described taxa. We re-examined 110 fossil seeds previously assigned either to one of the six taxa or unplaced within the family. All fossils were imaged and measured for 14 discrete and continuous characters, and a subset of 22 well-preserved specimens was additionally subjected to micro-CT scanning. In parallel, we scored the same set of characters for seeds from 354 extant taxa of Solanaceae. We carried out a multivariate analysis of the combined extinct and extant dataset to visualize the placement of fossil seeds within Solanaceae seed morphospace. This analysis revealed a wide spread of fossils across morphospace, including a variety of shapes, sizes and testal wall features. For one fossil taxon (*Hyoscyosperma daturoides* Deanna & S.D.Sm. gen. et sp. nov.), the micro-CT images confirmed the presence of an elaiosome, otherwise only known in the family from the genus *Datura* L. Based on these analyses, we re-circumscribe three species and describe six new taxa (four in new genera), doubling the number of fossil seed species in the family. The broad geographic and stratigraphic distribution of these diverse taxa, from Eocene North America and Europe to Pleistocene Eurasia, support the notion that the Solanaceae is likely a family of a late Cretaceous origin that attained nearly a cosmopolitan distribution by the Eocene.
