## Supplementary table S5 for "Seed fossil record of Solanaceae revisited"

### Sheet: Sheet1
Species	Reference / Voucher	Repository / Herbarium barcode	instrument	kV	uA	target	voxel size (µm)	filter	exposure (sec)	projections	Camera Binning	Source_object_dist	Object_det_Dist	Optical Mag
Atropa bella-dona	KIB7390	Komarov Botanical Institute, St. Petersburg, Russia.	Zeiss Xradia 520 Versa	60	83.3333	Tungsten	2.06654	Air	3	1601	2	20.0078	45.0031	4.021
Browallia elata	KIB7447	Komarov Botanical Institute, St. Petersburg, Russia.	Zeiss Xradia 520 Versa	100	90	Tungsten	1.98663	Air	2	1601	2	21.0097	50.0026	4.021
Capsicum pliocenicum*	MRSN-P/345-CCN6065b	CENOFITA collection, managed by the Regional Museum of Natural Sciences of Turin, Turin, Italy.	Zeiss Xradia 520 Versa	70	85.7143	Tungsten	2.23846	LE2	3	1601	2	25.0049	50.0026	4.021
Datura inoxia	BM001070620	Natural History Museum, London, United Kingdom.	Zeiss Xradia 520 Versa	60	83.3333	Tungsten	5.3072	Air	3	1601	2	20.0088	240.002	0.39147
Hyoscyamus niger	BM001121613	Natural History Museum, London, United Kingdom.	Zeiss Xradia 520 Versa	60	83.3333	Tungsten	1.7911	Air	3	1601	2	20.0088	55.0031	4.021
Hyoscyamus undulatus*	K453	Komarov Botanical Institute, St. Petersburg, Russia.	Zeiss Xradia 520 Versa	60	83.3333	Tungsten	1.27124	Air	10	1601	2	21.019	90.0046	4.021
Hyoscyamus undulatus*	H1280	Komarov Botanical Institute, St. Petersburg, Russia.	Zeiss Xradia 520 Versa	50	80	Tungsten	1.80194	Air	10	1601	2	22.0088	60.0045	4.021
Hyoscyamus undulatus*	H135	Komarov Botanical Institute, St. Petersburg, Russia.	Zeiss Xradia 520 Versa	50	80	Tungsten	2.06723	Air	10	1601	2	20.0175	45.0031	4.021
Hyoscyamus undulatus*	H4008 / 93	Komarov Botanical Institute, St. Petersburg, Russia.	Zeiss Xradia 520 Versa	50	80	Tungsten	1.74207	Air	10	1601	2	21.0205	60.0021	4.021
Hyoscyamus undulatus*	H4390	Komarov Botanical Institute, St. Petersburg, Russia.	Zeiss Xradia 520 Versa	50	80	Tungsten	2.06741	Air	10	1601	2	20.02	45.0031	4.021
Hyoscyamus undulatus*	K366	Komarov Botanical Institute, St. Petersburg, Russia.	Zeiss Xradia 520 Versa	60	83.3333	Tungsten	2.06696	Air	3	1601	2	20.0136	45.0031	4.021
Hyoscyamus undulatus*	K531	Komarov Botanical Institute, St. Petersburg, Russia.	Zeiss Xradia 520 Versa	60	83.3333	Tungsten	1.16893	LE1	12	1601	2	20.0244	95.0032	4.021
Hyosyosperma daturoides*	H4044 / 71	Komarov Botanical Institute, St. Petersburg, Russia.	Zeiss Xradia 520 Versa	50	80	Tungsten	1.33067	Air	10	1601	2	21.0083	85.0026	4.021
Lycianthes multiflora	BM001071257	Natural History Museum, London, United Kingdom.	Zeiss Xradia 520 Versa	100	90	Tungsten	2.5918	LE1	2	1601	2	22.0039	35.003	4.021
Nicotiana rustica	BM000941150	Natural History Museum, London, United Kingdom.	Zeiss Xradia 520 Versa	60	83.3333	Tungsten	1.11973	Air	6	1601	2	20.0136	100.003	4.021
Physalis angulata	BM000941947	Natural History Museum, London, United Kingdom.	Zeiss Xradia 520 Versa	60	83.3333	Tungsten	2.13213	Air	3	1601	2	20.0078	43.0031	4.021
Schizanthus grahami	KIB7441	Komarov Botanical Institute, St. Petersburg, Russia.	Zeiss Xradia 520 Versa	100	90	Tungsten	2.31196	Air	2	1601	2	21.0068	40.0025	4.021
Scopolia tangutica	KIB7393	Komarov Botanical Institute, St. Petersburg, Russia.	Zeiss Xradia 520 Versa	100	90	Tungsten	3.96016	LE1	2	1601	2	23.0068	16.003	4.021
Solanispermum reniforme	MB.Pb.1993/10027	Museum für Naturkunde, Berlin, Germany.	Zeiss Xradia 520 Versa	50	80	Tungsten	2.1378	Air	10	1601	2	21.02	45.0031	4.021
Solanoides dorofeevii*	MB.Pb.1993/6802	Museum für Naturkunde, Berlin, Germany.	Zeiss Xradia 520 Versa	50	80	Tungsten	1.91958	Air	10	1601	2	20.0166	50.0021	4.021
Solanoides dorofeevii*	MB.Pb.1993/7753	Museum für Naturkunde, Berlin, Germany.	Zeiss Xradia 520 Versa	50	80	Tungsten	1.60672	Air	10	1601	2	22.019	70.0021	4.021
Solanoides dorofeevii*	MRSN-P/345-CCN4321	CENOFITA collection, managed by the Regional Museum of Natural Sciences of Turin, Turin, Italy.	Zeiss Xradia 520 Versa	60	83.3333	Tungsten	1.7411	Air	4	1601	2	21.0049	60.0026	4.021
Solanoides dorofeevii*	H1341	Komarov Botanical Institute, St. Petersburg, Russia.	Zeiss Xradia 520 Versa	60	83.3333	Tungsten	1.50019	Air	10	1601	2	23.0166	80.0027	4.021
Solanoides dorofeevii*	K530/21	Komarov Botanical Institute, St. Petersburg, Russia.	Zeiss Xradia 520 Versa	50	80	Tungsten	1.74197	Air	10	1601	2	21.019	60.0026	4.021
Solanoides dorofeevii*	MRSN-P/345-CCN4324	CENOFITA collection, managed by the Regional Museum of Natural Sciences of Turin, Turin, Italy.	Zeiss Xradia 520 Versa	60	83.3333	Tungsten	1.67912	Air	3	1601	2	20.0078	60.0026	4.021
Solanum foveolatum	K390	Komarov Botanical Institute, St. Petersburg, Russia.	Zeiss Xradia 520 Versa	70	85.7143	Tungsten	1.86211	LE2	8	1601	2	23.0249	60.0026	4.021
Solanum foveolatum	MB.Pb.1993/6831	Museum für Naturkunde, Berlin, Germany.	Zeiss Xradia 520 Versa	50	80	Tungsten	2.23965	Air	10	1601	2	20.0205	40.0025	4.021
Solanum foveolatum	MB.Pb.1993/5546	Museum für Naturkunde, Berlin, Germany.	Zeiss Xradia 520 Versa	50	80	Tungsten	1.49331	Air	10	1601	2	20.0205	70.0026	4.021
Solanum nigrum	BM000754963	Natural History Museum, London, United Kingdom.	Zeiss Xradia 520 Versa	60	83.3333	Tungsten	2.42726	Air	4	1601	2	30.0064	53.0031	4.021
Solanum sessile	Knapp et al 6316 (BM)	Natural History Museum, London, United Kingdom.	Zeiss Xradia 520 Versa	100	90	Tungsten	3.90381	LE1	2	1601	2	25.0025	18.003	4.021
Thanatosperma minutum*	H676/80a	Komarov Botanical Institute, St. Petersburg, Russia.	Zeiss Xradia 520 Versa	60	83.3333	Tungsten	1.22162	Air	10	1601	2	20.0156	90.0022	4.021
Withania somnifera	Chiarini 1361 (CORD)	Museo Botánico de Córdoba, Córdoba, Argentina.	Zeiss Xradia 520 Versa	60	83.3333	Tungsten	2.23838	Air	4	1601	2	30.0049	60.0045	4.021
Identified as Physalis alkekengi (Dorofeev 1966)	K453/175	Komarov Botanical Institute, St. Petersburg, Russia.	Zeiss Xradia 520 Versa	100	90	Tungsten	2.07474	LE4	3	1601	2	21.0171	47.0031	4.021
Physalis pliocenica	K453/133	Komarov Botanical Institute, St. Petersburg, Russia.	Zeiss Xradia 520 Versa	100	90	Tungsten	2.35652	LE4	2	1601	2	20.0078	37.003	4.021
